# Regulation of the transcription factor CdnL promotes adaptation to nutrient stress in *Caulobacter*

**DOI:** 10.1101/2023.12.20.572625

**Authors:** Erika L. Smith, Gaël Panis, Selamawit Abi Woldemeskel, Patrick H. Viollier, Peter Chien, Erin D. Goley

## Abstract

In response to nutrient deprivation, bacteria activate a conserved stress response pathway called the stringent response (SR). During SR activation in *Caulobacter crescentus*, SpoT synthesizes the secondary messengers (p)ppGpp, which affect transcription by binding RNA polymerase to downregulate anabolic genes. (p)ppGpp also impacts expression of anabolic genes by controlling the levels and activities of their transcriptional regulators. In *Caulobacter*, a major regulator of anabolic genes is the transcription factor CdnL. If and how CdnL is controlled during the SR and why that might be functionally important is unclear. Here, we show that CdnL is downregulated post-translationally during starvation in a manner dependent on SpoT and the ClpXP protease. Inappropriate stabilization of CdnL during starvation causes misregulation of ribosomal and metabolic genes. Functionally, we demonstrate that the combined action of SR transcriptional regulators and CdnL clearance allows for rapid adaptation to nutrient repletion. Moreover, cells that are unable to clear CdnL during starvation are outcompeted by wild-type cells when subjected to nutrient fluctuations. We hypothesize that clearance of CdnL during the SR, in conjunction with direct binding of (p)ppGpp and DksA to RNAP, is critical for altering the transcriptome in order to permit cell survival during nutrient stress.

**SIGNIFICANCE:** The stringent response (SR) is a ubiquitous bacterial stress response that promotes adaptation to nutrient deprivation. While it is known that SR activation affects RNA polymerase activity to reprogram the transcriptome, the impact of the SR on other transcriptional regulators is not well understood. Here, we show that a conserved transcription factor, CdnL, is cleared upon activation of the SR, and that its clearance is important for cells to efficiently adapt to nutrient fluctuations. Our results suggest that CdnL regulation enables adaptation by transcriptionally downregulating ribosome biosynthesis and flux through metabolic pathways, thereby promoting survival during nutrient stress. As CdnL homologs are broadly found, we hypothesize that CdnL regulation is a conserved mechanism of bacterial adaptation to stress.
