## Supplementary material for "Regulation of the transcription factor CdnL promotes adaptation to nutrient stress in *Caulobacter*": Table S3

### Sheet: Plasmids
Plasmid	Parent	Description	Reference	5' restriction site 1	3' restriction site 1	5' oligo name	3' oligo name	5' oligo sequence	3' oligo sequence	template for site 1	5' restriction site 2	3' restriction site 2	5' oligo name	3' oligo name	5' oligo sequence	3' oligo sequence	template for site 2
pEG905	pX1	pX1 cdnL; for xylose inducible expression of cdnL; spec	Woldemeskel et al., 2020
pEG907	pNPTS138	pNPTS138 cdnLus-cdnLds; suicide plasmid for deleting cdnL (includes 615 bp each of upstream and downstream sequence); kan	Woldemeskel et al., 2020
pEG1129	pTB146	pTB146 cdnL; for IPTG inducible expression of his-sumo-cdnL in E. coli; amp	Woldemeskel et al., 2020	SapI	SacI	oEG744	oEG745	gactgctcttctggtatgAGCAAGACTGGTC	gactgagctcttaGGCGGCCTTGACCAG	NA1000 gDNA
pEG1213	pXYFPN-1	pXYFPN-1 cdnL; for xylose inducible expression of yfp-cdnL; spec	this study	Kpn	Sac	oEG787	oEG745	gtcaggtaccATGAGCAAGACTGGTCTG	gactgagctcttaGGCGGCCTTGACCAG	pEG905
pEG1238	pXTCYC-4	pXTCYC-4 relA'-FLAG; integrating plasmid for xylose-inducible expression of E. coli RelA'; gent	Gonzalez and Collier, 2014
pEG1239	pXTCYC-4	pXTCYC-4 relA' (E335Q)-FLAG; integrating plasmid for xylose-inducible expression of E. coli RelA' E335Q (dead variant); gent	Gonzalez and Collier, 2014
pEG1301	pEG907	pNPTS138 cdnLus-gentR-cdnLds; suicide plasmid for marked deletion of cdnL (includes 615 bp each of upstream and downstream sequence with gentR in between); kan	Woldemeskel et al., 2020
pEG1449	pNPTS138	pNPTS138 cdnLDD; suicide plasmid for allele exchange of cdnL with cdnLDD (includes cdnLDD); kan	this study	SpeI	NheI	oEG1011	oEG1012	gatcactagtATGAGCAAGACTGGTCTGGAA	gatcgcgatcTTAATCATCCTTGACCAGCGACTTGGTCAG	pEG1213
pEG1450	pNPTS138	pNPTS138 cdnLDD; suicide plasmid for allele exchange of cdnL with cdnLDD (includes cdnLDD and 597 bp downstream region); kan	this study	NheI	NheI	oEG1017	oEG608	gatcgctagcTCTAGGTTCTGCCAGAGATTT	gactgctagcTGGTGATCAGCAAGGGGCTG	pEG907
pEG1490	pNPTS138	pNTPS138 RNAPβ'; suicide plasmid for mutagenizing RNAPβ'; kan	this study	SpeI	EcoRV	oEG1070	oEG1071	gatcACTAGT CGACGTCGTTCTGAACCCG	gatcGATATC GGGTCTTCGACTGTTTCGG	NA1000 gDNA
pEG1467	pNPTS138	pNPTS138 RNAPω∆2-5; suicide plasmid for allele exchange of RNAPω with RNAPω∆2-5; kan	this study	NEB HiFi	NEB HiFi	oEG1052	oEG1053	attgaagccggctggcgccaGGCTGCAATCTGCCCGGA	aatcttcgacCATGAGTTCCTCGGGCTGC	NA1000 gDNA	NEB HiFi	NEB HiFi	oEG1054	oEG1055	ggaactcatgGTCGAAGATTGCGTCGAGAAGG	cgtcacggccgaagctagcgCGAGCCGTGCATGCGCAT	NA1000 gDNA
pEG1503	pEG1490	pNPTS138 RNAPβ'K364A, R419A, K615A, N680A, K681A; suicide plasmid for allele exchange of RNAPβ' with RNAPβ'K364A, R419A, K615A, N680A, K681A; kan	this study			oEG1044, oEG1045, oEG1046, oEG1047 (Quikchange primers)		gggtcccgagctggcgctgcacgagtgc ctcgaagaggtgatcgccgagcatccggttct gccactgcggtcaggcggcgacggtgatct ccaagggggagaagtacgccgcggtcgttgacgcctggg		pEG1490
pEG1634	pTB146	pTB146 cdnLDD; for IPTG inducible expression of his-sumo-cdnLDD in E. coli; amp	this study	SapI	SacI	oEG744	oEG1238	gactgctcttctggtatgAGCAAGACTGGTC	gactgagctcttaATCATCCTTGACCAGCGACTTGGTCAG	pEG905
pEG1749	pNPTS138	pNPTS cdnLus-cdnL-cdnLds; suicide plasmid for allele exchange of cdnL mutants to be made by Quikchange (includes cdnL and 615 bp each of upstream and downstream sequence); kan	this study	SpeI	NheI	oEG605	oEG608	gactactagtGACTGCGTGGAGGTGTGTC	gactgctagcTGGTGATCAGCAAGGGGCTG	NA1000 gDNA
pEG1751	pEG1749	pNPTS cdnLus-cdnLV39A-cdnLds; suicide plasmid for allele exchange of cdnLV39A (T116C) made via Quikchange (includes cdnLV39A and 615 bp each of upstream and downstream sequence); kan	this study			oEG1410 (Quikchange primer)		GGCATGTCGCTCGAGGCTTACGTCATCACCTTC		pEG1749
pEG1752	pEG1749	pNPTS cdnLus-cdnLP54A-cdnLds; suicide plasmid for allele exchange of cdnLP54A (C160G) made via Quikchange (includes cdnLP54A and 615 bp each of upstream and downstream sequence); kan	this study			oEG1411 (Quikchange primer)		ACCCTGCGCGTCGCGACCAAGAAGG		pEG1749
pEG1874	pXGFPN-1	pXGFPN-1 PcdnL-gfp; for expression of gfp from the cdnL promoter (replace Pxyl with PcdnL); spec	this study	NcoI	NdeI	oEG1561	oEG1562	gatcccatggTCCTCGTCATCAATCCGGAC	gatccatatgTTCGTCCTCTTCAATACGGA	NA1000 gDNA
pEG1934	pEG1874	pXGFPN-1 PcdnL-gfp-AA; for expression of gfp with the last 15 amino acids of the cdnL C-terminus from the cdnL promoter; spec	this study	SbfI/KpnI	KpnI/SbfI	oEG1611	oEG1612	GG tGAAGCCGCCATCGGCATCCTGACCAAGTCGCTGGTCAAGGCCGCCTAA GGTAC	C TTAGGCGGCCTTGACCAGCGACTTGGTCAGGATGCCGATGGCGGCTTCa CCTGCA	oEG1611/oEG1612 annealed oligos
pEG1935	pEG1874	pXGFPN-1 PcdnL-gfp-DD; for expression of gfp with the last 15 amino acids of the cdnLDD C-terminus from the cdnL promoter; spec	this study	SbfI/KpnI	KpnI/SbfI	oEG1613	oEG1614	GG tGAAGCCGCCATCGGCATCCTGACCAAGTCGCTGGTCAAGGATGATTAA GGTAC	C TTAATCATCCTTGACCAGCGACTTGGTCAGGATGCCGATGGCGGCTTCa CCTGCA	oEG1613/oEG1614 annealed oligos
pEG2122	pEG1934	pXGFPN-1 Pruv-gfp-AA; for expression of gfp with the last 15 amino acids of the cdnL C-terminus from the ruv operon promoter; spec	this study	NcoI	NdeI	oEG1801	oEG1802	gatcccatggCCGCAGTGCACGAGCCGACC	gatccatatgTTTCCTCGCTTCCGCCCCCG	NA1000 gDNA
pEG2133	pEG1935	pXGFPN-1 Pruv-gfp-DD; for expression of gfp with the last 15 amino acids of the cdnLDD C-terminus from the ruv operon promoter; spec	this study	NcoI	NdeI	oEG1801	oEG1802	gatcccatggCCGCAGTGCACGAGCCGACC	gatccatatgTTTCCTCGCTTCCGCCCCCG	NA1000 gDNA
pNPTS138		pNPTS138; suicide plasmid for allelic replacement in C. crescentus; kan	MRK Alley, unpublished
pTB146		for expression of His6-SUMO tagged proteins in E. coli; amp	Tom Bernhardt
pXCHYC-2		pXCHYC-2; integrating plasmid for xylose-inducible expression of C-terminal mCherry fusions; kan	Thanbichler et al., 2007
pXGFPN-1		pXGFPN-1; integrating plasmid for xylose-inducible expression of N-terminal GFP fusions; spec	Thanbichler et al., 2007
pXYFPC-1		pXYFPC-1; integrating plasmid for xylose-inducible expression of C-terminal YFP fusions; spec	Thanbichler et al., 2007
pXYFPN-1		pXYFPN-1; integrating plasmid for xylose-inducible expression of N-terminal YFP fusions; spec	Thanbichler et al., 2007

### Sheet: Strains
Strains used in this study
strain	parental strain	plasmid	method	genotype/description	reference
EG802	NA1000			NA1000 xylX::clpX* tetR	Potocka et al., 2002
EG864	NA1000			NA1000; synchronizable derivative of CB15	Evinger & Agabian, 1977
EG865	NA1000			NA1000; synchronizable derivative of CB15	Evinger & Agabian, 1977
EG1139	NA1000			NA1000 spoT::∆spoT	Boutte & Crosson, 2011
EG1415	NA1000			NA1000 cdnL::∆cdnL, ∆50kb	Woldemeskel et al., 2020
EG1799	EG864	pEG1238	electroporation	NA1000 xylX::relA' gentR	this study
EG1800	EG864	pEG1239	electroporation	NA1000 xylX::relA'(E335Q) gentR	this study
EG1898	EG1415	pEG1301	electroporation	NA1000 cdnL::gentR	this study
EG2221				NA1000 spoT::spoTY323A	Boutte & Crosson, 2011
EG2530	EG865	pEG1450	electroporation	NA1000 cdnL::cdnLDD	this study
EG2534	EG1447	EG1898	phage transduction	NA1000 cdnL::gentR	this study
EG2629	EG865	pEG1467	electroporation	NA1000 RNAPω::RNAPω∆2-5	this study
EG2652	EG2629	pEG1503	electroporation	NA1000 RNAPω::RNAPω∆2-5 K364A, R419A, K615A	this study
EG2756				NA1000 dksA::gentR	Peter Chien
EG2776	EG2652	EG2756	phage transduction	NA1000 dksA::gentR; RNAPω::RNAPω∆2-5 K364A, R419A, K615A	this study
EG2861	EG2776	pEG1450	electroporation	NA1000 cdnL::cdnLDD; dksA::gentR; RNAPω::RNAPω∆2-5 K364A, R419A, K615A	this study
EG3190	EG2534	pEG905	electroporation	NA1000 cdnL::gentR; xylX::cdnL	this study
EG3193	EG1139	pEG905; EG1898	electroporation; phage transduction	NA1000 spoT::spoTY323A; cdnL::gentR; xylX::cdnL	this study
EG3194	EG2221	pEG905; EG1898	electroporation; phage transduction	NA1000 spoT::spoTY323A; cdnL::gentR; xylX::cdnL	this study
EG3295	EG865	pEG1751	electroporation	NA1000 cdnL::cdnLV39A	this study
EG3297	EG865	pEG1752	electroporation	NA1000 cdnL::cdnLP54A	this study
EG3402	EG865	pXYFPC-1	electroporation	NA1000 xylX::yfp specR	this study
EG3404	EG865	pXCHYC-2	electroporation	NA1000 xylX::mcherry kanR	this study
EG3406	EG2530	pXYFPC-1	electroporation	NA1000 cdnL::cdnLDD xylX::yfp specR	this study
EG3408	EG2530	pXCHYC-2	electroporation	NA1000 cdnL::cdnLDD xylX::mcherry kanR	this study
EG3898	EG865	pEG2122	electroporation	NA1000 xylX::Pruv-gfp-AA specR	this study
EG3899	EG1139	pEG2122	electroporation	NA1000 spoT::∆spoT; xylX::Pruv-gfp-AA specR	this study
EG3912	EG865	pEG2133	electroporation	NA1000 xylX::Pruv-gfp-DD specR	this study
EG3913	EG1139	pEG2133	electroporation	NA1000 spoT::∆spoT; xylX::Pruv-gfp-DD specR	this study
